# Reference genomes of 545 silkworms enable high-throughput exploring genotype-phenotype relationships

**DOI:** 10.1101/2021.09.28.462073

**Authors:** Xiaoling Tong, Min-Jin Han, Kunpeng Lu, Shuaishuai Tai, Shubo Liang, Yucheng Liu, Hai Hu, Jianghong Shen, Anxing Long, Chengyu Zhan, Xin Ding, Qiang Gao, Bili Zhang, Duan Tan, Yajie Yuan, Nangkuo Guo, Yanhong Li, Zhangyan Wu, Lulu Liu, Chunlin Li, Yaru Lu, Tingting Gai, Yahui Zhang, Renkui Yang, Heying Qian, Yanqun Liu, Jiangwen Luo, Lu Zheng, Jinghou Lou, Yunwu Peng, Weidong Zuo, Jiangbo Song, Songzhen He, Songyuan Wu, Yunlong Zou, Lei Zhou, Linli Zhou, Lan Cheng, Yuxia Tang, Guotao Cheng, Lianwei Yuan, Weiming He, Jiabao Xu, Tao Fu, Yang Xiao, Ting Lei, Anying Xu, Ye Yin, Jian Wang, Antónia Monteiro, Eric Westhof, Cheng Lu, Zhixi Tian, Wen Wang, Zhonghuai Xiang, Fangyin Dai

**Affiliations:** State Key Laboratory of Silkworm Genome Biology, Institute of Sericulture and Systems Biology, Southwest University, Chongqing 400715, China; Key Laboratory of Sericultural Biology and Genetic Breeding, Ministry of Agriculture and Rural Affairs, College of Sericulture, Textile and Biomass Sciences, Southwest University, Chongqing 400715, China; BGI Genomics, BGI-Shenzhen, Shenzhen 518083, China; State Key Laboratory of Plant Cell and Chromosome Engineering, Institute of Genetics and Developmental Biology, Innovation Academy for Seed Design, Chinese Academy of Sciences, Beijing 100101, China; Chongqing Sericulture Science and Technology Research Institute, Chongqing 400715, China; Jiangsu Key Laboratory of Sericulture Biology and Biotechnology, School of Biotechnology, Jiangsu University of Science and Technology, Zhenjiang, Jiangsu 212018, China; College of Bioscience and Biotechnology, Shenyang Agricultural University, Shenyang, Liaoning 111000, China; Shaanxi Key Laboratory of Sericulture, Ankang University, Ankang, Shaanxi 710072, China; Institute of Sericulture and Agricultural Products Processing, Guangdong Academy of Agricultural Sciences, Guangzhou, Guangdong 510000, China; BGI-Shenzhen, Shenzhen 518083, China; James D. Watson Institute of Genome Sciences, Hangzhou 310058, China; Biological Sciences, National University of Singapore, 14 Science Drive 4, Singapore 117543, Singapore; Science Division, Yale-NUS College, Singapore 138614, Singapore; Architecture et Réactivité de l’ARN, Institut de Biologie Moléculaire et Cellulaire, UPR9002 CNRS, Université de Strasbourg, Strasbourg 67084, France; University of Chinese Academy of Sciences, Beijing 100049, China; School of Ecology and Environment, Northwestern Polytechnical University, Xi’an, Shaanxi 710072, China; Kunming Institute of Zoology, Chinese Academy of Sciences, Kunming, Yunnan 650204, China

## Abstract

The silkworm Bombyx *mori* is a domestic insect for silk production and a lepidopteran model. The currently available genomes limit a full understanding of its genetic and phenotypic diversity. Here we assembled long-read genomes of 545 domestic and wild silkworms and constructed a high-resolution pan-genome dataset. We found that the silkworm population harbors extremely variable genomes containing 7,308 new gene families, 4,260 (22%) core gene families, and 3,432,266 non-redundant SVs. We deciphered a series of causal genes and variants associated with domestication, breeding, and ecological adaptation traits, and experimentally validated two of those genes using CRISPR-Cas9 or RNA interference. This unprecedented large-scale genomic resource allows for high-throughput screening of interesting traits for functional genomic research and breeding improvement of silkworms and may serve as a guideline for traits decoding in other species.
