## Supplementary Table 1 for "Reference genomes of 545 silkworms enable high-throughput exploring genotype-phenotype relationships"

### Sheet: Supplementary Table 1
Supplementary Table 1. Information and NGS sequencing summary of 1,078 samples
Sample ID	Group	Moltinism	Voltinism	Location	Resequencing depth (×)	Total bases (Gb)
BomL1*	Local	3	1	Guangxi, China	87	39.54
BomL2*	Local	3	1	Guizhou, China	87	39.52
BomL3*	Local	3	1	Guizhou, China	52	23.52
BomL4	Local	3	1	Henan, China	86	39.12
BomL5	Local	3	1	Yunnan, China	84	38
BomL6	Local	3	1	Shandong, China	83	37.54
BomL7	Local	3	1	Shandong, China	92	41.78
BomL8	Local	3	1	Shanxi, China	78	35.46
BomL9	Local	3	1	Shanxi, China	79	35.62
BomL10	Local	3	1	Shanxi, China	89	40.46
BomL11	Local	3	1	Shanxi, China	68	31.04
BomL12	Local	3	1	Shanxi, China	81	36.78
BomL13	Local	3	1	Shanxi, China	65	29.26
BomL14	Local	3	1	Shanxi, China	59	26.56
BomL15	Local	3	1	Shanxi, China	70	31.65
BomL16	Local	3	1	Guizhou, China	88	39.87
BomL17	Local	3	1	Guizhou, China	86	39.1
BomL18	Local	3	1	Guizhou, China	76	34.45
BomL19	Local	3	1	Guizhou, China	85	38.57
BomL20	Local	3	1	Hubei, China	89	40.19
BomL21	Local	3	1	Hubei, China	73	32.89
BomL22	Local	3	1	Hubei, China	76	34.55
BomL23	Local	4	2	Yunnan, China	87	39.51
BomL24	Local	3	unknown	Shaanxi, China	80	36.31
BomL25	Local	4	1	Shaanxi, China	84	37.83
BomL26	Local	3	1	Shaanxi, China	71	32
BomL27	Local	3	1	Shaanxi, China	79	35.61
BomL28	Local	3	1	Shaanxi, China	74	33.67
BomL29	Local	3	1	Shaanxi, China	85	38.28
BomL30	Local	3	1	Hunan, China	87	39.18
BomL31	Local	3	1	Jilin, China	85	38.49
BomL32	Local	3	1	Yunnan, China	71	32.09
BomL33	Local	3	1	Gansu, China	75	33.99
BomL34	Local	3	1	Gansu, China	84	37.92
BomL35	Local	4	2	Chongqing, China	85	38.6
BomL36	Local	unknown	unknown	Sichuan, China	80	36.24
BomL37	Local	3	1	Sichuan, China	81	36.86
BomL38	Local	3	1	Sichuan, China	81	36.5
BomL39	Local	3	1	Guizhou, China	83	37.43
BomL40	Local	3	1	Sichuan, China	69	31.18
BomL41	Local	3	1	unknown	86	39.02
BomL42	Local	unknown	unknown	Shanxi, China	73	33.02
BomL43	Local	unknown	unknown	Shanxi, China	81	36.59
BomL44	Local	unknown	unknown	Shanxi, China	82	37.2
BomL45	Local	unknown	unknown	Hubei, China	81	36.64
BomL46	Local	unknown	unknown	unknown	82	37.15
BomL47	Local	unknown	unknown	France	181	81.85
BomL48	Local	unknown	unknown	unknown	69	31.2
BomL49	Local	4	1	France	80	36.32
BomL50	Local	4	1	France	68	30.97
BomL51	Local	4	1	Morocco	69	31.19
BomL52	Local	4	1	Russia	86	39.03
BomL53	Local	4	1	Russia	89	40.15
BomL54	Local	unknown	unknown	Italy	90	40.88
BomL55	Local	4	1	Germany	90	40.81
BomL56	Local	4	1	Hungary	91	41.1
BomL57	Local	4	1	Spain	82	37.24
BomL58	Local	4	1	Turkey	93	42.11
BomL59	Local	4	1	Romania	82	37.33
BomL60	Local	4	1	Germany	79	35.69
BomL61	Local	4	1	Romania	77	35.07
BomL62	Local	4	1	Germany	83	37.46
BomL63	Local	4	1	Romania	77	34.76
BomL64	Local	4	1	Germany	82	37.23
BomL65	Local	3	1	Hubei, China	85	38.59
BomL66	Local	3	1	Jiangsu, China	66	29.89
BomL67	Local	3	1	Jiangsu, China	75	33.86
BomL68	Local	4	1	Jiangsu, China	73	33.11
BomL69	Local	4	1	Hebei, China	74	33.56
BomL70	Local	4	1	Zhejiang, China	69	31.5
BomL71	Local	4	1	Zhejiang, China	80	36.3
BomL72	Local	4	1	Zhejiang, China	83	37.38
BomL73	Local	4	1	Japan	50	22.84
BomL74	Local	unknown	unknown	Zhejiang, China	84	37.84
BomL75	Local	unknown	unknown	Zhejiang, China	81	36.62
BomL76	Local	4	1	Zhejiang, China	93	41.93
BomL77	Local	unknown	unknown	Zhejiang, China	76	34.45
BomL78	Local	4	1	Zhejiang, China	73	33.03
BomL79	Local	3	unknown	unknown	84	37.88
BomL80	Local	4	1	Jiangsu, China	76	34.42
BomL81	Local	4	2	unknown	68	31.05
BomL82	Local	4	1	Jiangsu, China	64	28.87
BomL83	Local	4	1	Jiangsu, China	45	20.42
BomL84	Local	4	unknown	unknown	73	32.98
BomL85	Local	4	1	Zhejiang, China	82	37.18
BomL86	Local	4	1	Jiangsu, China	72	32.8
BomL87	Local	3	1	Sichuan, China	86	39.14
BomL88	Local	3	1	Sichuan, China	45	20.35
BomL89	Local	4	2	India	93	41.97
BomL90	Local	4	2	India	85	38.26
BomL91	Local	4	2	Hunan, China	79	35.95
BomL92	Local	unknown	unknown	Zhejiang, China	58	26.13
BomL93	Local	4	2	Zhejiang, China	86	38.87
BomL94	Local	4	1	Zhejiang, China	86	38.94
BomL95	Local	4	1	Hunan, China	80	36.01
BomL96	Local	unknown	unknown	Zhejiang, China	71	32.17
BomL97	Local	4	2	Zhejiang, China	93	42
BomL98	Local	4	2	Japan	85	38.58
BomL99	Local	4	2	Japan	75	34.15
BomL100	Local	4	1	Hunan, China	79	35.88
BomL101	Local	unknown	unknown	unknown	93	42.2
BomL102	Local	4	1	Zhejiang, China	103	46.51
BomL103	Local	4	2	unknown	48	21.85
BomL104	Local	4	2	Jiangsu, China	69	31.07
BomL105	Local	4	Poly-	Thailand	80	36.42
BomL106	Local	3	1	unknown	72	32.74
BomL107	Local	4	2	unknown	45	20.54
BomL108	Local	4	unknown	unknown	79	35.83
BomL109	Local	4	Poly-	Guangdong, China	67	30.34
BomL110	Local	4	Poly-	Guangdong, China	66	29.84
BomL111	Local	4	Poly-	India	97	43.9
BomL112	Local	4	Poly-	India	78	35.54
BomL113	Local	4	Poly-	Guangdong, China	82	37
BomL114	Local	4	Poly-	India	92	41.45
BomL115	Local	4	Poly-	Guangdong, China	83	37.69
BomL116	Local	4	Poly-	Guangxi, China	65	29.61
BomL117	Local	4	Poly-	Guangxi, China	82	37.1
BomL118	Local	4	unknown	Guangdong, China	78	35.46
BomL119	Local	4	Poly-	Hainan, China	75	34.17
BomL120	Local	4	Poly-	Hainan, China	68	30.86
BomL121	Local	4	Poly-	Hainan, China	72	32.66
BomL122	Local	4	Poly-	Laos	92	41.55
BomL123	Local	4	Poly-	Guangxi, China	76	34.57
BomL124	Local	4	Poly-	Vietnam	66	29.92
BomL125	Local	4	Poly-	Vietnam	73	32.96
BomL126	Local	4	1 or 2	unknown	42	18.93
BomL127	Local	4	2	unknown	34	15.41
BomL128	Local	4	2	unknown	46	21.13
BomL129	Local	4	2	unknown	40	18.31
BomL130	Local	4	2	unknown	47	21.41
BomL131	Local	4	2	unknown	44	19.87
BomL132	Local	4	2	unknown	40	18.28
BomL133	Local	4	2	unknown	50	22.67
BomL134	Local	4	2	unknown	44	19.93
BomL135	Local	unknown	Poly-	Guangdong, China	74	33.7
BomL136	Local	4	2	Guangdong, China	84	37.98
BomL137	Local	4	2	Guangdong, China	71	31.96
BomL138	Local	4	Poly-	Guangdong, China	76	34.33
BomL139	Local	4	2	unknown	48	21.7
BomL140	Local	4	2	unknown	50	22.79
BomL141	Local	4	2	unknown	49	22.27
BomL142	Local	4	2	unknown	47	21.35
BomL143	Local	4	2	unknown	55	24.8
BomL144	Local	4	2	unknown	40	18.09
BomL145	Local	4	2	unknown	47	21.34
BomL146	Local	4	2	unknown	44	20.16
BomL147	Local	4	2	unknown	45	20.66
BomL148	Local	4	2	unknown	46	21.07
BomL149	Local	4	2	unknown	45	20.3
BomL150	Local	4	2	unknown	49	22.32
BomL151	Local	4	2	unknown	43	19.48
BomL152	Local	4	2	unknown	54	24.47
BomL153	Local	4	2	unknown	49	22.45
BomL154	Local	4	2	unknown	49	22.33
BomL155	Local	4	2	unknown	45	20.69
BomL156	Local	4	2	unknown	45	20.67
BomL157	Local	4	2	unknown	49	22.06
BomL158	Local	4	2	unknown	38	17.11
BomL159	Local	4	2	Guangdong, China	47	21.54
BomL160	Local	4	1	Jiangsu, China	74	33.31
BomL161	Local	4	2	unknown	45	20.33
BomL162	Local	4	2	Shandong, China	45	20.4
BomL163	Local	4	2	unknown	42	19.14
BomL164	Local	4	1	unknown	47	21.49
BomL165	Local	4	2	Cambodia	89	40.26
BomL166	Local	4	1	Jiangsu, China	68	30.79
BomL167	Local	4	2	Japan	70	31.75
BomL168	Local	unknown	unknown	Japan	63	28.7
BomL169	Local	4	1	Zhejiang, China	84	37.96
BomL170	Local	4	1	Japan	77	34.79
BomL171	Local	4	1 or 2	Japan	75	34.08
BomL172	Local	4	1	Japan	71	32.14
BomL173	Local	4	1	Japan	72	32.72
BomL174	Local	4	1	Japan	88	39.65
BomL175	Local	4	1	Japan	77	34.94
BomL176	Local	4	1	Japan	103	46.63
BomL177	Local	4	1	Azerbaijan	76	34.24
BomL178	Local	4	1	Romania	78	35.16
BomL179	Local	4	1	Russia	67	30.41
BomL180	Local	4	1	Russia	68	30.88
BomL181	Local	4	1	Russia	73	33
BomL182	Local	4	1	Ukraine	72	32.78
BomL183	Local	4	1	Russia	93	42.21
BomL184	Local	4	1	Russia	80	36.12
BomL185	Local	4	1	Russia	78	35.5
BomL186	Local	4	1	unknown	78	35.31
BomL192	Local	unknown	unknown	Sichuan, China	81	36.59
BomL193	Local	4	2	unknown	103	46.46
BomL194	Local	4	unknown	unknown	68	30.73
BomL195	Local	4	2	unknown	55	25.18
BomL196	Local	4	2	unknown	50	22.62
BomL197	Local	4	1	Hebei, China	63	28.51
BomL198	Local	4	2	unknown	46	20.95
BomL199	Local	4	1	Jiangsu, China	87	39.34
BomL200	Local	unknown	unknown	Japan	75	33.87
BomL201	Local	4	Poly-	Thailand	73	33.29
BomL202	Local	4	2	India	84	38.25
BomL207	Local	4	1	unknown	52	23.79
BomL208	Local	4	unknown	Guangxi, China	85	38.51
BomL209	Local	4	2	unknown	105	47.45
BomL210	Local	4	Poly-	Guangdong, China	75	33.93
BomL211	Local	4	2	unknown	87	39.42
BomL212	Local	4	unknown	Jiangsu, China	80	36.24
BomL213	Local	4	1 or 2	unknown	91	40.96
BomL214	Local	4	2	unknown	94	42.45
BomM1	Genetic stock	3	1 or 2		40	18.02
BomM2	Genetic stock	3	2		42	18.98
BomM3	Genetic stock	3	2		49	22.38
BomM4	Genetic stock	3	1 or 2		70	31.77
BomM5	Genetic stock	3	1		34	15.45
BomM6	Genetic stock	4	2		32	14.56
BomM7	Genetic stock	4	1 or 2		49	22.38
BomM8	Genetic stock	3	1 or 2		52	23.68
BomM9	Genetic stock	3	1 or 2		63	28.78
BomM10	Genetic stock	3	1 or 2		97	43.77
BomM11	Genetic stock	4	2		48	21.6
BomM12	Genetic stock	4	2		45	20.43
BomM13	Genetic stock	4	2		53	23.93
BomM14	Genetic stock	4	2		35	15.92
BomM15	Genetic stock	4	2		38	17.35
BomM16	Genetic stock	4	2		43	19.79
BomM17	Genetic stock	4	2		48	21.92
BomM18	Genetic stock	4	2		46	20.76
BomM19	Genetic stock	4	2		50	22.56
BomM20	Genetic stock	4	2		47	21.24
BomM21	Genetic stock	3	2		75	33.99
BomM22	Genetic stock	3	2		43	19.64
BomM23	Genetic stock	4	1 or 2		48	21.75
BomM24	Genetic stock	4	1 or 2		79	35.91
BomM25	Genetic stock	4	1 or 2		104	47.14
BomM26	Genetic stock	4	1 or 2		53	24.11
BomM27	Genetic stock	4	1		82	37
BomM28	Genetic stock	4	1		94	42.34
BomM29	Genetic stock	4	1 or 2		94	42.44
BomM30	Genetic stock	4	1 or 2		67	30.47
BomM31	Genetic stock	4	1 or 2		59	26.7
BomM32	Genetic stock	4	1 or 2		110	49.5
BomM33	Genetic stock	4	1 or 2		43	19.48
BomM34	Genetic stock	4	1 or 2		106	47.93
BomM35	Genetic stock	4	1 or 2		99	44.95
BomM36	Genetic stock	4	1 or 2		75	33.9
BomM37	Genetic stock	4	1 or 2		51	23.09
BomM38	Genetic stock	4	1 or 2		49	22.34
BomM39	Genetic stock	4	1 or 2		46	21.12
BomM40	Genetic stock	4	1 or 2		38	17.24
BomM41	Genetic stock	4	1 or 2		43	19.48
BomM42	Genetic stock	4	1 or 2		75	33.98
BomM43	Genetic stock	4	1 or 2		88	39.96
BomM44	Genetic stock	4	1 or 2		51	22.99
BomM45	Genetic stock	4	1 or 2		44	20.24
BomM46	Genetic stock	4	1 or 2		90	40.59
BomM47	Genetic stock	4	1 or 2		53	23.89
BomM48	Genetic stock	4	1 or 2		45	20.52
BomM49	Genetic stock	4	1 or 2		43	19.57
BomM50	Genetic stock	4	1 or 2		75	33.87
BomM51	Genetic stock	4	1 or 2		50	22.84
BomM52	Genetic stock	4	1 or 2		58	26.34
BomM53	Genetic stock	4	1 or 2		85	38.26
BomM54	Genetic stock	4	1 or 2		63	28.53
BomM55	Genetic stock	4	2		38	17.24
BomM56	Genetic stock	4	2		46	21.12
BomM57	Genetic stock	4	1 or 2		46	21
BomM58	Genetic stock	4	2		50	22.78
BomM59	Genetic stock	4	1 or 2		43	19.45
BomM60	Genetic stock	4	1 or 2		28	12.97
BomM61	Genetic stock	4	1 or 2		40	18.09
BomM62	Genetic stock	4	1 or 2		72	32.75
BomM63	Genetic stock	4	1 or 2		87	39.44
BomM64	Genetic stock	4	1 or 2		89	40.13
BomM65	Genetic stock	4	2		47	21.15
BomM66	Genetic stock	4	2		47	21.26
BomM67	Genetic stock	4	1 or 2		52	23.53
BomM68	Genetic stock	4	1 or 2		98	44.42
BomM69	Genetic stock	4	1 or 2		80	36.02
BomM70	Genetic stock	4	1 or 2		41	18.63
BomM71	Genetic stock	4	1 or 2		83	37.52
BomM72	Genetic stock	4	1 or 2		85	38.56
BomM73	Genetic stock	4	1 or 2		89	40.5
BomM74	Genetic stock	4	1 or 2		44	20.16
BomM75	Genetic stock	4	1 or 2		68	30.82
BomM76	Genetic stock	3	2		45	20.63
BomM77	Genetic stock	3	1 or 2		68	31.02
BomM78	Genetic stock	4	1 or 2		44	20.01
BomM79	Genetic stock	4	2		93	41.88
BomM80	Genetic stock	4	1		97	44
BomM81	Genetic stock	4	1 or 2		55	24.92
BomM82	Genetic stock	4	1 or 2		64	29.05
BomM83	Genetic stock	4	2		48	22
BomM84	Genetic stock	4	1 or 2		43	19.62
BomM85	Genetic stock	4	1 or 2		74	33.69
BomM86	Genetic stock	3	1 or 2		45	20.33
BomM87	Genetic stock	4	1 or 2		45	20.45
BomM88	Genetic stock	3	1 or 2		74	33.66
BomM89	Genetic stock	3	1		70	31.82
BomM90	Genetic stock	3	1 or 2		47	21.33
BomM91	Genetic stock	4	1 or 2		62	27.91
BomM92	Genetic stock	3	1 or 2		55	25.08
BomM93	Genetic stock	4	1 or 2		67	30.53
BomM94	Genetic stock	4	1 or 2		45	20.53
BomM95	Genetic stock	3	2		40	18.16
BomM96	Genetic stock	3	1 or 2		45	20.69
BomM97	Genetic stock	3	2		38	17.45
BomM98	Genetic stock	3	1 or 2		71	31.98
BomM99	Genetic stock	4	2		66	30.15
BomM100	Genetic stock	4	1 or 2		59	26.75
BomM101	Genetic stock	4	1 or 2		73	33.19
BomM102	Genetic stock	4	2		101	45.68
BomM103	Genetic stock	4	2		94	42.56
BomM104	Genetic stock	4	1 or 2		88	39.93
BomM105	Genetic stock	4	1 or 2		52	23.78
BomM106	Genetic stock	4	1 or 2		77	34.94
BomM107	Genetic stock	4	2		69	31.27
BomM108	Genetic stock	4	1		93	42.21
BomM109	Genetic stock	4	2		74	33.58
BomM110	Genetic stock	4	1 or 2		49	22.43
BomM111	Genetic stock	4	1 or 2		82	37.03
BomM112	Genetic stock	4	1 or 2		45	20.41
BomM113	Genetic stock	4	1 or 2		45	20.44
BomM114	Genetic stock	4	1 or 2		44	19.92
BomM115	Genetic stock	4	1 or 2		43	19.7
BomM116	Genetic stock	4	1 or 2		95	42.76
BomM117	Genetic stock	4	1 or 2		52	23.75
BomM118	Genetic stock	4	1 or 2		42	19
BomM119	Genetic stock	3	1 or 2		52	23.62
BomM120	Genetic stock	3	1 or 2		45	20.39
BomM121	Genetic stock	3	1 or 2		48	21.9
BomM122	Genetic stock	4	1 or 2		48	21.8
BomM123	Genetic stock	4	1 or 2		41	18.79
BomM124	Genetic stock	4	1 or 2		96	43.65
BomM125	Genetic stock	4	1 or 2		48	21.9
BomM126	Genetic stock	4	1 or 2		74	33.33
BomM127	Genetic stock	4	2		87	39.49
BomM128	Genetic stock	4	1 or 2		72	32.47
BomM129	Genetic stock	4	1 or 2		52	23.66
BomM130	Genetic stock	3	1 or 2		47	21.24
BomM131	Genetic stock	4	1 or 2		75	33.77
BomM132	Genetic stock	4	1 or 2		73	32.89
BomM133	Genetic stock	3	1 or 2		44	19.88
BomM134	Genetic stock	4	1 or 2		72	32.52
BomM135	Genetic stock	4	1 or 2		49	22.25
BomM136	Genetic stock	4	1 or 2		49	22.16
BomM137	Genetic stock	4	1 or 2		48	21.71
BomM138	Genetic stock	4	2		44	20.08
BomM139	Genetic stock	4	1 or 2		44	19.96
BomM140	Genetic stock	4	1 or 2		71	32.18
BomM141	Genetic stock	4	1 or 2		44	20.05
BomM142	Genetic stock	4	1 or 2		85	38.56
BomM143	Genetic stock	unknown	unknown		41	18.56
BomM144	Genetic stock	4	1 or 2		84	37.84
BomM145	Genetic stock	4	1 or 2		79	35.82
BomM146	Genetic stock	4	1 or 2		41	18.71
BomM147	Genetic stock	4	2		43	19.52
BomM148	Genetic stock	4	1 or 2		74	33.54
BomM149	Genetic stock	4	1 or 2		50	22.71
BomM150	Genetic stock	4	1 or 2		46	20.81
BomM151	Genetic stock	4	1		74	33.35
BomM152	Genetic stock	4	1 or 2		89	40.1
BomM153	Genetic stock	4	1 or 2		117	52.68
BomM154	Genetic stock	4	1 or 2		47	21.55
BomM155	Genetic stock	4	1 or 2		88	39.85
BomM156	Genetic stock	4	1 or 2		75	33.91
BomM157	Genetic stock	4	2		46	21.03
BomM158	Genetic stock	4	1 or 2		48	21.94
BomM159	Genetic stock	4	2		69	31.32
BomM160	Genetic stock	4	1 or 2		51	23.07
BomM161	Genetic stock	4	1 or 2		70	31.89
BomM162	Genetic stock	4	1 or 2		47	21.43
BomM163	Genetic stock	4	2		51	23.32
BomM164	Genetic stock	4	1 or 2		67	30.27
BomM165	Genetic stock	4	1 or 2		80	36.17
BomM166	Genetic stock	4	2		57	25.67
BomM167	Genetic stock	4	2		42	19.32
BomM168	Genetic stock	4	2		45	20.62
BomM169	Genetic stock	4	2		51	23.3
BomM170	Genetic stock	4	2		43	19.7
BomM171	Genetic stock	4	2		45	20.44
BomM172	Genetic stock	4	2		45	20.44
BomM173	Genetic stock	4	2		37	16.88
BomM174	Genetic stock	4	1 or 2		44	20.19
BomM175	Genetic stock	4	2		55	24.76
BomM176	Genetic stock	4	2		45	20.33
BomM177	Genetic stock	4	2		37	16.83
BomM178	Genetic stock	4	unknown		69	31.35
BomM179	Genetic stock	4	unknown		84	37.95
BomM180	Genetic stock	4	2		51	23.3
BomM181	Genetic stock	4	1 or 2		77	34.78
BomM182	Genetic stock	4	1 or 2		85	38.36
BomM183	Genetic stock	4	2		42	19.23
BomM184	Genetic stock	4	1 or 2		130	58.79
BomM185	Genetic stock	4	2		51	23.38
BomM186	Genetic stock	4	1 or 2		50	22.91
BomM187	Genetic stock	4	1 or 2		97	43.77
BomM188	Genetic stock	4	1 or 2		45	20.44
BomM189	Genetic stock	4	1 or 2		72	32.51
BomM190	Genetic stock	4	1 or 2		71	32.08
BomM191	Genetic stock	4	1 or 2		86	38.9
BomM192	Genetic stock	4	1 or 2		96	43.38
BomM193	Genetic stock	3	1 or 2		48	21.78
BomM194	Genetic stock	3	1 or 2		70	31.67
BomM195	Genetic stock	4	1 or 2		42	18.91
BomM196	Genetic stock	4	1 or 2		42	18.99
BomM197	Genetic stock	4	1 or 2		40	18.29
BomM198	Genetic stock	4	1 or 2		52	23.48
BomM199	Genetic stock	4	1 or 2		112	50.65
BomM200	Genetic stock	4	1 or 2		54	24.68
BomM201	Genetic stock	4	1 or 2		64	29.16
BomM202	Genetic stock	4	1 or 2		77	34.69
BomM203	Genetic stock	4	1 or 2		39	17.82
BomM204	Genetic stock	4	1 or 2		70	31.9
BomM205	Genetic stock	4	2		102	46.14
BomM206	Genetic stock	4	1 or 2		74	33.75
BomM207	Genetic stock	4	1 or 2		73	33.23
BomM208	Genetic stock	4	1 or 2		48	21.73
BomM209	Genetic stock	4	1 or 2		41	18.69
BomM210	Genetic stock	4	1 or 2		47	21.28
BomM211	Genetic stock	4	1 or 2		43	19.38
BomM212	Genetic stock	4	2		48	21.81
BomM213	Genetic stock	4	2		44	19.9
BomM214	Genetic stock	4	1 or 2		47	21.38
BomM215	Genetic stock	4	1 or 2		41	18.57
BomM216	Genetic stock	4	1 or 2		49	22.17
BomM217	Genetic stock	4	1 or 2		38	17.35
BomM218	Genetic stock	4	2		74	33.57
BomM219	Genetic stock	4	2		47	21.34
BomM220	Genetic stock	4	1 or 2		43	19.5
BomM221	Genetic stock	4	1 or 2		44	20.11
BomM222	Genetic stock	4	1 or 2		43	19.67
BomM223	Genetic stock	4	1 or 2		42	19.13
BomM224	Genetic stock	4	1 or 2		88	39.63
BomM225	Genetic stock	4	1 or 2		46	21.05
BomM226	Genetic stock	4	1 or 2		42	19.2
BomM227	Genetic stock	4	1 or 2		42	18.95
BomM228	Genetic stock	4	1 or 2		43	19.41
BomM229	Genetic stock	4	1 or 2		37	16.87
BomM230	Genetic stock	4	1 or 2		45	20.57
BomM231	Genetic stock	4	1 or 2		46	21.06
BomM232	Genetic stock	4	1 or 2		48	21.65
BomM233	Genetic stock	4	1 or 2		42	19.02
BomM234	Genetic stock	4	1 or 2		48	21.82
BomM235	Genetic stock	4	1 or 2		39	17.94
BomM236	Genetic stock	4	1 or 2		74	33.73
BomM237	Genetic stock	4	1 or 2		51	23.08
BomM238	Genetic stock	4	1 or 2		52	23.44
BomM239	Genetic stock	4	1 or 2		54	24.5
BomM240	Genetic stock	4	1 or 2		49	22.13
BomM241	Genetic stock	4	1 or 2		87	39.4
BomM242	Genetic stock	4	1 or 2		43	19.36
BomM243	Genetic stock	4	1		42	19.22
BomM244	Genetic stock	4	1		43	19.61
BomM245	Genetic stock	4	1		45	20.37
BomM246	Genetic stock	4	1		48	21.91
BomM247	Genetic stock	4	1		50	22.55
BomM248	Genetic stock	4	1 or 2		41	18.85
BomM249	Genetic stock	4	1 or 2		52	23.63
BomM250	Genetic stock	4	1		43	19.76
BomM251	Genetic stock	4	1		40	18.38
BomM252	Genetic stock	4	1 or 2		41	18.54
BomM253	Genetic stock	4	1 or 2		44	19.9
BomM254	Genetic stock	4	1 or 2		44	20.1
BomM255	Genetic stock	4	1 or 2		42	18.97
BomM256	Genetic stock	4	1 or 2		45	20.5
BomM257	Genetic stock	4	1 or 2		49	22.21
BomM258	Genetic stock	4	1 or 2		51	23.06
BomM259	Genetic stock	4	1 or 2		44	20.24
BomM260	Genetic stock	4	1 or 2		45	20.67
BomM261	Genetic stock	4	1 or 2		91	41.26
BomM262	Genetic stock	4	1		44	20.22
BomM263	Genetic stock	4	1		50	22.53
BomM264	Genetic stock	4	1		44	19.89
BomM265	Genetic stock	4	1		36	16.21
BomM266	Genetic stock	4	1		45	20.52
BomM267	Genetic stock	4	1		42	19.03
BomM268	Genetic stock	4	1		44	20.17
BomM269	Genetic stock	4	1		47	21.53
BomM270	Genetic stock	4	1		47	21.31
BomM271	Genetic stock	4	1		51	23.19
BomM272	Genetic stock	4	1		59	26.89
BomM273	Genetic stock	4	1		44	20.12
BomM274	Genetic stock	4	1		48	21.81
BomM275	Genetic stock	4	1		46	20.92
BomM276	Genetic stock	4	1		47	21.49
BomM277	Genetic stock	4	1		41	18.49
BomM278	Genetic stock	4	1		62	28.26
BomM279	Genetic stock	4	1		94	42.55
BomM280	Genetic stock	4	1		41	18.8
BomM281	Genetic stock	4	1		44	19.89
BomM282	Genetic stock	4	1		45	20.6
BomM283	Genetic stock	4	1		47	21.52
BomM284	Genetic stock	4	1		46	20.73
BomM285	Genetic stock	4	1		46	20.76
BomM286	Genetic stock	4	1		42	19.28
BomM287	Genetic stock	4	1		43	19.48
BomM288	Genetic stock	4	1		40	18.02
BomM289	Genetic stock	4	1		44	19.97
BomM290	Genetic stock	4	1		62	27.91
BomM291	Genetic stock	4	1		67	30.45
BomM292	Genetic stock	4	1		85	38.27
BomM293	Genetic stock	4	1		71	32.03
BomM294	Genetic stock	4	1		68	30.98
BomM295	Genetic stock	4	1		86	38.8
BomM296	Genetic stock	4	1		45	20.7
BomM297	Genetic stock	4	1		32	14.66
BomM298	Genetic stock	4	1		41	18.68
BomM299	Genetic stock	4	1		42	18.99
BomM300	Genetic stock	4	1		50	22.78
BomM301	Genetic stock	4	1		46	20.7
BomM302	Genetic stock	4	1		42	19.14
BomM303	Genetic stock	4	1		43	19.79
BomM304	Genetic stock	4	1		46	21.05
BomM305	Genetic stock	4	1		45	20.53
BomM306	Genetic stock	4	1		43	19.36
BomM307	Genetic stock	4	1		45	20.37
BomM308	Genetic stock	4	1		51	23.03
BomM309	Genetic stock	4	1		45	20.26
BomM310	Genetic stock	4	1		48	21.75
BomM311	Genetic stock	4	1		44	19.99
BomM312	Genetic stock	4	1		49	22.05
BomM313	Genetic stock	4	1		46	21.04
BomM314	Genetic stock	4	1		40	18.19
BomM315	Genetic stock	4	1		58	26.34
BomM316	Genetic stock	4	1		73	33.17
BomM317	Genetic stock	4	1		42	19
BomM318	Genetic stock	4	1		48	21.79
BomM319	Genetic stock	4	1		43	19.44
BomM320	Genetic stock	4	1		42	19.21
BomM321	Genetic stock	4	1		49	22.32
BomM322	Genetic stock	4	1		50	22.54
BomM323	Genetic stock	4	1		78	35.17
BomM324	Genetic stock	4	1		51	23.04
BomM325	Genetic stock	4	1		47	21.58
BomM326	Genetic stock	4	1		42	19.32
BomM327	Genetic stock	4	1		42	19.33
BomM328	Genetic stock	4	1		79	35.62
BomM329	Genetic stock	4	1		71	32.08
BomM330	Genetic stock	4	1		72	32.81
BomM331	Genetic stock	4	1		39	18
BomM332	Genetic stock	4	1		41	18.46
BomM333	Genetic stock	4	1 or 2		74	33.33
BomM334	Genetic stock	4	1 or 2		41	18.74
BomM335	Genetic stock	4	1 or 2		74	33.51
BomM336	Genetic stock	4	2		96	43.49
BomM337	Genetic stock	4	1 or 2		86	38.92
BomM338	Genetic stock	4	1 or 2		46	20.81
BomM339	Genetic stock	4	1 or 2		67	30.37
BomM340	Genetic stock	4	1 or 2		46	21.11
BomM341	Genetic stock	4	1 or 2		68	31.02
BomM342	Genetic stock	3	1 or 2		46	20.94
BomM343	Genetic stock	3	1 or 2		45	20.4
BomM344	Genetic stock	4	1 or 2		93	42.27
BomM345	Genetic stock	4	1 or 2		70	31.87
BomM346	Genetic stock	4	2		41	18.87
BomM347	Genetic stock	4	1 or 2		38	17.27
BomM348	Genetic stock	4	1 or 2		85	38.43
BomM349	Genetic stock	4	1 or 2		43	19.42
BomM350	Genetic stock	4	1 or 2		52	23.41
BomM351	Genetic stock	4	1 or 2		66	29.86
BomM352	Genetic stock	4	1 or 2		79	35.65
BomM353	Genetic stock	4	1 or 2		81	36.67
BomM354	Genetic stock	4	1 or 2		47	21.22
BomM355	Genetic stock	4	1 or 2		44	20.01
BomM356	Genetic stock	4	2		41	18.53
BomM357	Genetic stock	4	1 or 2		76	34.43
BomM358	Genetic stock	4	1 or 2		97	43.66
BomM359	Genetic stock	4	1 or 2		77	34.72
BomM360	Genetic stock	4	1 or 2		50	22.79
BomM361	Genetic stock	4	1 or 2		69	31.28
BomM362	Genetic stock	4	1 or 2		99	44.78
BomM363	Genetic stock	4	1 or 2		111	49.98
BomM364	Genetic stock	4	1 or 2		39	17.8
BomM365	Genetic stock	4	1 or 2		92	41.67
BomM366	Genetic stock	4	1 or 2		45	20.65
BomM367	Genetic stock	4	1 or 2		59	26.85
BomM368	Genetic stock	4	1 or 2		51	23.25
BomM369	Genetic stock	4	1		46	20.83
BomM370	Genetic stock	4	1		78	35.14
BomM371	Genetic stock	4	1 or 2		43	19.71
BomM372	Genetic stock	4	1 or 2		69	31.25
BomM373	Genetic stock	4	1 or 2		51	23.34
BomM374	Genetic stock	4	1 or 2		44	19.93
BomM375	Genetic stock	4	1 or 2		34	15.74
BomM376	Genetic stock	4	1 or 2		52	23.75
BomM377	Genetic stock	4	1 or 2		46	20.8
BomM378	Genetic stock	4	1 or 2		48	21.95
BomM379	Genetic stock	4	1 or 2		129	58.07
BomM380	Genetic stock	4	1		54	24.34
BomM381	Genetic stock	4	1 or 2		85	38.57
BomM382	Genetic stock	4	1 or 2		45	20.53
BomM383	Genetic stock	4	1 or 2		55	25.2
BomM384	Genetic stock	4	1 or 2		42	19.13
BomM385	Genetic stock	4	1 or 2		71	32.34
BomM386	Genetic stock	4	1 or 2		64	29.05
BomM387	Genetic stock	4	1		47	21.52
BomM388	Genetic stock	4	1 or 2		40	18.1
BomM389	Genetic stock	4	1 or 2		85	38.34
BomM390	Genetic stock	4	1 or 2		67	30.17
BomM391	Genetic stock	4	1		70	31.7
BomM392	Genetic stock	4	1 or 2		47	21.18
BomM393	Genetic stock	4	1		70	31.58
BomM394	Genetic stock	4	1 or 2		104	47.22
BomM395	Genetic stock	4	1 or 2		43	19.52
BomM396	Genetic stock	4	1 or 2		46	20.98
BomM397	Genetic stock	4	1 or 2		48	21.77
BomM398	Genetic stock	3	1 or 2		65	29.66
BomM399	Genetic stock	4	1 or 2		89	40.18
BomM400	Genetic stock	4	1 or 2		64	29.2
BomM401	Genetic stock	4	1 or 2		48	21.83
BomM402	Genetic stock	4	1 or 2		41	18.46
BomM403	Genetic stock	4	1		97	44.03
BomM404	Genetic stock	4	1 or 2		45	20.66
BomM405	Genetic stock	4	1 or 2		124	56.11
BomM406	Genetic stock	4	1 or 2		51	23.21
BomM407	Genetic stock	4	1 or 2		51	23.31
BomM408	Genetic stock	4	1 or 2		47	21.48
BomM409	Genetic stock	4	1 or 2		44	19.83
BomM410	Genetic stock	4	1 or 2		44	20.04
BomM411	Genetic stock	4	1 or 2		43	19.43
BomM412	Genetic stock	4	1 or 2		45	20.34
BomM413	Genetic stock	4	1 or 2		41	18.67
BomM414	Genetic stock	4	1 or 2		66	29.94
BomM415	Genetic stock	4	1 or 2		43	19.78
BomM416	Genetic stock	4	1		75	33.78
BomM417	Genetic stock	4	1 or 2		36	16.5
BomM418	Genetic stock	4	1 or 2		102	46.23
BomM419	Genetic stock	4	1		114	51.5
BomM420	Genetic stock	4	1 or 2		46	20.9
BomM421	Genetic stock	4	1 or 2		41	18.76
BomM422	Genetic stock	4	1 or 2		80	36.18
BomM423	Genetic stock	4	1 or 2		42	19.28
BomM424	Genetic stock	4	1 or 2		73	32.94
BomM425	Genetic stock	4	1 or 2		48	21.63
BomM426	Genetic stock	4	1 or 2		43	19.65
BomM427	Genetic stock	4	1 or 2		39	17.88
BomM428	Genetic stock	4	1 or 2		29	13.48
BomM429	Genetic stock	4	1 or 2		46	20.9
BomM430	Genetic stock	3	1 or 2		97	43.72
BomM431	Genetic stock	4	1 or 2		70	31.95
BomM432	Genetic stock	4	1 or 2		39	17.82
BomM433	Genetic stock	4	1 or 2		112	50.77
BomM434	Genetic stock	4	1 or 2		39	17.68
BomM435	Genetic stock	4	1 or 2		99	44.58
BomM436	Genetic stock	4	1 or 2		43	19.66
BomM437	Genetic stock	4	1 or 2		49	22.39
BomM438	Genetic stock	4	1 or 2		45	20.59
BomM439	Genetic stock	4	1 or 2		48	21.98
BomM440	Genetic stock	4	1		52	23.41
BomM441	Genetic stock	4	1		94	42.75
BomM442	Genetic stock	4	1		52	23.61
BomM443	Genetic stock	4	1 or 2		59	26.82
BomM444	Genetic stock	4	1 or 2		87	39.49
BomM445	Genetic stock	4	1 or 2		42	19.26
BomM446	Genetic stock	4	1 or 2		87	39.26
BomM447	Genetic stock	4	1 or 2		78	35.47
BomM448	Genetic stock	4	1 or 2		52	23.47
BomM449	Genetic stock	4	1 or 2		100	45.32
BomM450	Genetic stock	4	1 or 2		75	34.15
BomM451	Genetic stock	4	1 or 2		86	38.77
BomM452	Genetic stock	4	1 or 2		99	44.65
BomM453	Genetic stock	4	1 or 2		48	21.88
BomM454	Genetic stock	4	1 or 2		38	17.52
BomM455	Genetic stock	4	1 or 2		68	30.94
BomM456	Genetic stock	4	1 or 2		60	27.44
BomM457	Genetic stock	4	1 or 2		87	39.38
BomM458	Genetic stock	4	1 or 2		80	36
BomM459	Genetic stock	4	1 or 2		43	19.67
BomM460	Genetic stock	4	1 or 2		122	55.11
BomM461	Genetic stock	4	1 or 2		76	34.39
BomM462	Genetic stock	4	1 or 2		47	21.56
BomM463	Genetic stock	4	1 or 2		42	19.25
BomM464	Genetic stock	4	1 or 2		43	19.44
BomM465	Genetic stock	4	1 or 2		96	43.6
BomM466	Genetic stock	4	1 or 2		69	31.13
BomM467	Genetic stock	4	1 or 2		38	17.48
BomM468	Genetic stock	4	1 or 2		43	19.42
BomM469	Genetic stock	4	1 or 2		69	31.34
BomM470	Genetic stock	4	1 or 2		83	37.67
BomM471	Genetic stock	4	1 or 2		46	21.08
BomM472	Genetic stock	4	1 or 2		45	20.53
BomM473	Genetic stock	4	1 or 2		71	32.15
BomM474	Genetic stock	4	1 or 2		41	18.74
BomM475	Genetic stock	4	1 or 2		53	23.88
BomM476	Genetic stock	4	1 or 2		69	31.33
BomM477	Genetic stock	4	1 or 2		50	22.86
BomM478	Genetic stock	4	1 or 2		48	21.71
BomM479	Genetic stock	4	1 or 2		78	35.19
BomM480	Genetic stock	4	1 or 2		61	27.51
BomM481	Genetic stock	4	1 or 2		80	36.26
BomM482	Genetic stock	4	1 or 2		75	33.98
BomM483	Genetic stock	4	1 or 2		66	29.94
BomM484	Genetic stock	4	1		72	32.51
BomM485	Genetic stock	4	1		50	22.6
BomM486	Genetic stock	4	2		46	20.91
BomM487	Genetic stock	4	1 or 2		48	21.82
BomM488	Genetic stock	4	1 or 2		45	20.57
BomM489	Genetic stock	4	1 or 2		44	20.15
BomM490	Genetic stock	4	1 or 2		42	19.12
BomM491	Genetic stock	4	1 or 2		93	41.94
BomM492	Genetic stock	4	1 or 2		38	17.46
BomM493	Genetic stock	4	1 or 2		68	30.86
BomM494	Genetic stock	4	1 or 2		96	43.42
BomM495	Genetic stock	4	1 or 2		68	30.85
BomM496	Genetic stock	4	1 or 2		54	24.33
BomM497	Genetic stock	3	1 or 2		73	32.91
BomM498	Genetic stock	3	1 or 2		45	20.32
BomM499	Genetic stock	4	1 or 2		45	20.39
BomM500	Genetic stock	3	1 or 2		89	40.08
BomM501	Genetic stock	4	1 or 2		43	19.66
BomM502	Genetic stock	4	1 or 2		43	19.61
BomM503	Genetic stock	4	1 or 2		69	31.34
BomM504	Genetic stock	4	1 or 2		89	40.41
BomM505	Genetic stock	4	1 or 2		41	18.87
BomM506	Genetic stock	4	1 or 2		47	21.42
BomM507	Genetic stock	4	1 or 2		81	36.74
BomM508	Genetic stock	4	1 or 2		40	18.44
BomM509	Genetic stock	4	1 or 2		76	34.23
BomM510	Genetic stock	4	1 or 2		41	18.75
BomM511	Genetic stock	4	1 or 2		69	31.47
BomM512	Genetic stock	4	1 or 2		82	36.98
BomM513	Genetic stock	4	1 or 2		45	20.35
BomM514	Genetic stock	4	1 or 2		67	30.34
BomM515	Genetic stock	4	unknown		67	30.32
BomM516	Genetic stock	4	1 or 2		51	23.34
BomM517	Genetic stock	4	1 or 2		63	28.5
BomM518	Genetic stock	4	1 or 2		48	22.03
BomM519	Genetic stock	4	1 or 2		50	22.81
BomM520	Genetic stock	4	1 or 2		40	18.2
BomM521	Genetic stock	4	1 or 2		48	21.82
BomM522	Genetic stock	4	1 or 2		80	36.07
BomM523	Genetic stock	4	1 or 2		46	20.87
BomM524	Genetic stock	4	1 or 2		58	26.5
BomM525	Genetic stock	4	1		84	38.09
BomM526	Genetic stock	4	1 or 2		45	20.46
BomM527	Genetic stock	4	1 or 2		93	42.17
BomM528	Genetic stock	4	1 or 2		45	20.33
BomM529	Genetic stock	4	1 or 2		83	37.44
BomM530	Genetic stock	4	1 or 2		39	17.55
BomM531	Genetic stock	4	1 or 2		99	44.74
BomM532	Genetic stock	4	1 or 2		52	23.82
BomM533	Genetic stock	4	1 or 2		92	41.47
BomM534	Genetic stock	4	1 or 2		43	19.45
BomM535	Genetic stock	4	1 or 2		67	30.39
BomM536	Genetic stock	4	1 or 2		45	20.31
BomM537	Genetic stock	4	1 or 2		42	18.91
BomM538	Genetic stock	4	1 or 2		54	24.31
BomM539	Genetic stock	4	1 or 2		67	30.25
BomM540	Genetic stock	4	1 or 2		38	17.46
BomM541	Genetic stock	4	1 or 2		33	15.29
BomM542	Genetic stock	4	2		46	20.8
BomM543	Genetic stock	unknown	unknown		90	40.85
BomM544	Genetic stock	4	1		89	40.25
BomM545	Genetic stock	4	1 or 2		43	19.62
BomM546	Genetic stock	4	1 or 2		49	22.32
BomM547	Genetic stock	4	2		45	20.27
BomM548	Genetic stock	4	2		50	22.78
BomM549	Genetic stock	4	2		42	19.07
BomM550	Genetic stock	4	2		44	20.2
BomM551	Genetic stock	4	2		49	22.11
BomM552	Genetic stock	4	2		48	21.84
BomM553	Genetic stock	4	1 or 2		47	21.48
BomM554	Genetic stock	4	1 or 2		77	34.84
BomM555	Genetic stock	4	1 or 2		46	21.11
BomM556	Genetic stock	4	2		43	19.45
BomM557	Genetic stock	4	1 or 2		91	41.14
BomM558	Genetic stock	4	1 or 2		53	24.01
BomM566	Genetic stock	4	1 or 2		85	38.7
BomM567	Genetic stock	4	1 or 2		49	22.09
BomM568	Genetic stock	4	1 or 2		86	38.93
BomM569	Genetic stock	4	1 or 2		45	20.56
BomM570	Genetic stock	4	1 or 2		43	19.46
BomM571	Genetic stock	4	1 or 2		49	22.19
BomM572	Genetic stock	4	1 or 2		78	35.13
BomM573	Genetic stock	4	1 or 2		46	20.89
BomM574	Genetic stock	4	1 or 2		84	37.81
BomM575	Genetic stock	4	1 or 2		77	35.07
BomM576	Genetic stock	4	1 or 2		40	18.37
BomM577	Genetic stock	4	1 or 2		47	21.49
BomM578	Genetic stock	4	1 or 2		81	36.56
BomM579	Genetic stock	4	1		45	20.52
BomM580	Genetic stock	4	1		46	21.14
BomM581	Genetic stock	4	1 or 2		45	20.5
BomM582	Genetic stock	4	1 or 2		41	18.86
BomM583	Genetic stock	4	1 or 2		44	20.2
BomM584	Genetic stock	4	1 or 2		46	21.11
BomM585	Genetic stock	4	1 or 2		68	30.93
BomM586	Genetic stock	4	1 or 2		46	20.79
BomM587	Genetic stock	4	1 or 2		71	32.09
BomM588	Genetic stock	4	1 or 2		45	20.38
BomM589	Genetic stock	4	1 or 2		45	20.5
BomM590	Genetic stock	4	1 or 2		70	31.94
BomM591	Genetic stock	4	1 or 2		94	42.39
BomM592	Genetic stock	4	1 or 2		75	34.07
BomM593	Genetic stock	4	1 or 2		45	20.28
BomM594	Genetic stock	4	1 or 2		45	20.32
BomM595	Genetic stock	4	1 or 2		46	21.02
BomM596	Genetic stock	4	1 or 2		42	19.32
BomM597	Genetic stock	4	2		92	41.7
BomM598	Genetic stock	4	2		57	25.76
BomM599	Genetic stock	4	2		78	35.43
BomM600	Genetic stock	5	1 or 2		66	29.74
BomM601	Genetic stock	4	1 or 2		45	20.48
BomM602	Genetic stock	4	1 or 2		83	37.36
BomM603	Genetic stock	4	1 or 2		58	26.16
BomM604	Genetic stock	4	1 or 2		91	41.33
BomM605	Genetic stock	4	1		85	38.49
BomM606	Genetic stock	4	1		40	18.2
BomM607	Genetic stock	4	1 or 2		43	19.58
BomM608	Genetic stock	4	2		83	37.45
BomM609	Genetic stock	4	1 or 2		75	33.93
BomM610	Genetic stock	4	Poly-		44	19.8
BomM611	Genetic stock	4	1 or 2		78	35.34
BomM612	Genetic stock	4	1 or 2		49	22.26
BomM613	Genetic stock	4	2		46	20.75
BomM614	Genetic stock	4	Poly-		47	21.22
BomM615	Genetic stock	4	1 or 2		44	20.25
BomM616	Genetic stock	4	2		45	20.69
BomM617	Genetic stock	4	1 or 2		34	15.67
BomM618	Genetic stock	4	1 or 2		80	36.39
BomM619	Genetic stock	4	1 or 2		44	20.12
BomM620	Genetic stock	4	1 or 2		94	42.49
BomM621	Genetic stock	3	1		91	40.98
BomM622	Genetic stock	4	1 or 2		44	19.93
BomM623	Genetic stock	4	1 or 2		70	31.9
BomM624	Genetic stock	4	1 or 2		83	37.47
BomM625	Genetic stock	4	1 or 2		48	22.03
BomM626	Genetic stock	4	2		83	37.71
BomM627	Genetic stock	4	1 or 2		45	20.45
BomM628	Genetic stock	4	1 or 2		48	21.67
BomM629	Genetic stock	4	1 or 2		39	17.89
BomM630	Genetic stock	4	1 or 2		40	18.43
BomM631	Genetic stock	4	2		37	16.79
BomM632	Genetic stock	4	1		94	42.37
BomM633	Genetic stock	4	1 or 2		78	35.27
BomM634	Genetic stock	4	1		43	19.77
BomM635	Genetic stock	4	1 or 2		82	37.16
BomM636	Genetic stock	4	1 or 2		51	23.36
BomM637	Genetic stock	4	2		52	23.71
BomM638	Genetic stock	4	2		44	20.12
BomM639	Genetic stock	4	2		43	19.5
BomP13	Improved	4	2	Japan	42	19.21
BomP14	Improved	4	1	Japan	49	22.42
BomP15	Improved	4	1	Japan	52	23.5
BomP16	Improved	4	1 or 2	Japan	43	19.41
BomP17	Improved	4	1	Japan	44	19.88
BomP18	Improved	4	2	Japan	71	31.96
BomP19	Improved	4	1 or 2	Japan	42	19.1
BomP20	Improved	4	2	Japan	79	35.8
BomP21	Improved	4	2	Japan	77	34.94
BomP22	Improved	4	2	Japan	83	37.64
BomP23	Improved	4	2	Japan	55	24.87
BomP24	Improved	4	2	Japan	59	26.61
BomP25	Improved	4	2	Japan	85	38.4
BomP26	Improved	4	2	Japan	90	40.53
BomP27	Improved	4	2	Japan	98	44.48
BomP28	Improved	4	2	Japan	69	31.15
BomP29	Improved	4	2	Japan	35	15.88
BomP30	Improved	4	2	Japan	34	15.64
BomP31	Improved	4	2	Japan	47	21.48
BomP32	Improved	4	2	Japan	44	19.8
BomP33	Improved	4	2	Japan	78	35.26
BomP34	Improved	4	2	Japan	102	46.02
BomP35	Improved	4	2	Japan	90	40.6
BomP36	Improved	4	1	Japan	45	20.5
BomP37	Improved	unknown	unknown	Japan	77	35.09
BomP38	Improved	4	1	Japan	84	38.04
BomP39	Improved	4	2	Japan	90	40.55
BomP40	Improved	4	2	Japan	89	40.2
BomP41	Improved	4	2	Japan	93	41.97
BomP42	Improved	4	2	Japan	50	22.52
BomP43	Improved	4	2	Japan	39	17.65
BomP44	Improved	4	2	Japan	89	40.34
BomP45	Improved	4	2	Japan	42	19.26
BomP46	Improved	4	2	Japan	102	46.09
BomP47	Improved	4	2	Japan	106	47.88
BomP48	Improved	4	2	Japan	91	41.22
BomP49	Improved	4	2	Japan	83	37.47
BomP50	Improved	4	2	Japan	92	41.48
BomP51	Improved	4	2	Japan	89	40.14
BomP52	Improved	4	2	Japan	94	42.65
BomP53	Improved	4	2	Japan	80	36.02
BomP54	Improved	4	unknown	Japan	90	40.55
BomP55	Improved	4	2	Japan	92	41.78
BomP56	Improved	4	2	Japan	78	35.28
BomP57	Improved	4	2	Japan	89	40.14
BomP58	Improved	4	2	Japan	86	38.9
BomP59	Improved	4	2	Japan	109	49.11
BomP60	Improved	4	2	Japan	84	38.2
BomP61	Improved	4	2	Japan	59	26.69
BomP62	Improved	4	2	Japan	81	36.85
BomP63	Improved	unknown	unknown	Japan	80	36.38
BomP64	Improved	unknown	unknown	Japan	91	41.23
BomP65	Improved	4	1	Japan	49	22.23
BomP66	Improved	4	2	Japan	40	18.43
BomP67	Improved	4	1	Japan	90	40.74
BomP68	Improved	4	2	Japan	88	39.94
BomP69	Improved	4	2	Japan	94	42.46
BomP70	Improved	4	2	Japan	85	38.43
BomP71	Improved	4	2	Japan	48	22.01
BomP72	Improved	4	2	Japan	88	39.99
BomP73	Improved	4	2	Japan	84	38.12
BomP74	Improved	4	2	Japan	99	44.62
BomP75	Improved	4	2	Japan	38	17.11
BomP76	Improved	4	2	Japan	89	40.33
BomP77	Improved	4	2	Japan	74	33.71
BomP78	Improved	4	2	Japan	45	20.62
BomP79	Improved	4	2	Japan	91	41
BomP80	Improved	4	2	Japan	85	38.66
BomP81	Improved	4	2	Japan	41	18.45
BomP82	Improved	4	2	Japan	46	20.91
BomP83	Improved	4	2	Japan	34	15.48
BomP84	Improved	4	2	Japan	46	21.04
BomP85	Improved	4	2	Japan	45	20.28
BomP86	Improved	4	2	Japan	46	21.11
BomP87	Improved	4	2	Japan	94	42.34
BomP88	Improved	4	2	Japan	45	20.53
BomP89	Improved	4	2	Japan	37	16.97
BomP90	Improved	4	2	Japan	35	15.84
BomP94	Improved	4	1 or 2	China	48	21.87
BomP95	Improved	4	1 or 2	China	55	25.07
BomP96	Improved	4	1 or 2	China	46	21.13
BomP97	Improved	4	1 or 2	China	80	36.15
BomP98	Improved	4	1 or 2	China	81	36.81
BomP99	Improved	4	2	China	83	37.69
BomP100	Improved	4	1 or 2	China	86	39.06
BomP101	Improved	4	1 or 2	China	85	38.68
BomP102	Improved	4	unknown	China	80	36.2
BomP103	Improved	4	unknown	China	76	34.53
BomP104	Improved	4	unknown	China	64	28.97
BomP105	Improved	4	unknown	China	82	37.07
BomP106	Improved	4	1 or 2	China	79	35.71
BomP107	Improved	unknown	unknown	China	89	40.24
BomP108	Improved	unknown	unknown	China	83	37.76
BomP109	Improved	unknown	unknown	China	72	32.74
BomP110	Improved	unknown	unknown	China	95	43.14
BomP111	Improved	unknown	2	China	91	41.08
BomP112	Improved	4	2	China	79	35.98
BomP113	Improved	4	2	China	80	36.07
BomP114	Improved	4	2	China	88	39.83
BomP115	Improved	4	2	China	46	20.95
BomP116	Improved	3	2	China	45	20.38
BomP117	Improved	4	2	China	43	19.39
BomP118	Improved	4	2	China	92	41.52
BomP119	Improved	4	2	China	70	31.9
BomP120	Improved	4	2	China	92	41.44
BomP121	Improved	4	2	China	88	39.74
BomP122	Improved	4	2	China	85	38.41
BomP123	Improved	4	2	China	84	38.16
BomP124	Improved	4	2	China	92	41.83
BomP125	Improved	4	2	China	82	36.93
BomP126	Improved	4	2	China	48	22.01
BomP127	Improved	4	2	China	92	41.49
BomP128	Improved	4	2	China	75	33.98
BomP129	Improved	4	2	China	84	38.05
BomP130	Improved	4	2	China	33	14.93
BomP131	Improved	4	2	China	80	36.3
BomP132	Improved	4	2	China	46	20.89
BomP133	Improved	4	2	China	49	22.2
BomP134	Improved	4	2	China	41	18.68
BomP135	Improved	4	2	China	37	16.68
BomP136	Improved	4	2	China	41	18.88
BomP137	Improved	4	2	China	48	21.77
BomP138	Improved	4	2	China	40	18.37
BomP139	Improved	4	2	China	31	13.97
BomP140	Improved	4	2	China	49	22.47
BomP141	Improved	4	2	China	22	10.28
BomP142	Improved	4	2	China	43	19.47
BomP143	Improved	4	2	China	46	20.98
BomP144	Improved	4	2	China	46	20.97
BomP145	Improved	4	2	China	45	20.31
BomP146	Improved	4	2	China	52	23.56
BomP147	Improved	4	2	China	44	20.21
BomP148	Improved	4	2	China	89	40.25
BomP149	Improved	unknown	unknown	China	85	38.67
BomP150	Improved	4	2	China	71	32.2
BomP151	Improved	4	2	China	50	22.62
BomP152	Improved	4	2	China	43	19.76
BomP153	Improved	4	2	China	80	36.14
BomP154	Improved	4	2	China	47	21.24
BomP155	Improved	unknown	unknown	China	99	44.69
BomP156	Improved	4	2	China	72	32.66
BomP157	Improved	unknown	2	China	78	35.15
BomP158	Improved	4	2	China	86	38.71
BomP159	Improved	4	2	China	45	20.41
BomP160	Improved	4	2	China	46	21
BomP161	Improved	4	2	China	75	33.9
BomP162	Improved	4	2	China	47	21.5
BomP163	Improved	4	2	China	69	31.16
BomP164	Improved	4	2	China	54	24.51
BomP165	Improved	4	2	China	54	24.52
BomP166	Improved	4	2	China	79	35.87
BomP167	Improved	4	2	China	101	45.78
BomP168	Improved	4	2	China	78	35.13
BomP169	Improved	4	2	China	83	37.5
BomP170	Improved	4	2	China	92	41.59
BomP171	Improved	4	2	China	86	39.09
BomP172	Improved	4	2	China	96	43.43
BomP173	Improved	4	2	China	76	34.36
BomP174	Improved	4	2	China	82	37.09
BomP175	Improved	4	2	China	84	38.02
BomP176	Improved	4	2	China	91	41.25
BomP177	Improved	4	2	China	93	41.98
BomP178	Improved	4	2	China	71	31.98
BomP179	Improved	4	2	China	80	36.29
BomP180	Improved	4	2	China	75	33.78
BomP181	Improved	4	2	China	82	37.3
BomP182	Improved	4	2	China	44	20.03
BomP183	Improved	4	2	China	95	42.82
BomP184	Improved	4	2	China	86	38.79
BomP185	Improved	4	2	China	77	34.76
BomP186	Improved	unknown	unknown	China	76	34.27
BomP187	Improved	unknown	unknown	China	88	39.66
BomP188	Improved	unknown	unknown	China	66	30.11
BomP189	Improved	4	2	China	38	17.11
BomP190	Improved	4	2	China	48	21.67
BomP191	Improved	4	2	China	85	38.52
BomP192	Improved	unknown	unknown	China	80	36.38
BomP193	Improved	4	2	China	108	49
BomP194	Improved	unknown	unknown	China	100	45.22
BomP195	Improved	4	2	Japan	86	39.05
BomP196	Improved	4	Poly-	China	69	31.06
BomP197	Improved	unknown	unknown	China	82	36.98
BomP198	Improved	4	1	China	71	32.3
BomP199	Improved	4	1	China	88	39.82
BomP200	Improved	3	unknown	Japan	81	36.69
BomP201	Improved	4	2	Japan	85	38.59
BomP202	Improved	4	unknown	Japan	75	33.82
BomP204	Improved	4	1 or 2	Japan	66	30.03
BomP205	Improved	3	2	Japan	54	24.38
BomP206	Improved	4	1	Japan	45	20.37
BomP207	Improved	4	2	Japan	44	20.04
BomP208	Improved	4	1 or 2	Japan	65	29.62
BomP209	Improved	4	2	Japan	49	22.47
BomP210	Improved	4	2	Japan	43	19.5
BomW2	Wild	3or4	unknown	Shaanxi, China	95	42.93
BomW3	Wild	3or4	unknown	Shaanxi, China	66	29.77
BomW4	Wild	3or4	unknown	Shaanxi, China	70	31.78
BomW5	Wild	3or4	unknown	Shaanxi, China	72	32.77
BomW9	Wild	3or4	unknown	Yunnan, China	69	31.48
BomW10	Wild	3or4	unknown	Sichuan, China	77	34.79
BomW11	Wild	3or4	unknown	Tibet, China	79	35.96
BomW12	Wild	3or4	unknown	Tibet, China	89	40.1
BomW13	Wild	3or4	unknown	Tibet, China	79	35.67
BomW14	Wild	3or4	unknown	Tibet, China	80	36.42
BomW15	Wild	3or4	unknown	Shaanxi, China	79	35.74
BomW16	Wild	3or4	unknown	Shaanxi, China	92	41.57
BomW17	Wild	3or4	unknown	Shaanxi, China	81	36.52
BomW18	Wild	3or4	unknown	Shaanxi, China	84	37.87
BomW19	Wild	3or4	unknown	Shaanxi, China	80	37.088
BomW20	Wild	3or4	unknown	Shaanxi, China	82	37.26
BomW21	Wild	3or4	unknown	Sichuan, China	82	41.0873
BomW22	Wild	3or4	unknown	Chongqing, China	74	34.4851
BomW23	Wild	3or4	unknown	Chongqing, China	96	43.46
BomW24	Wild	3or4	unknown	Chongqing, China	77	34.75
BomW25	Wild	3or4	unknown	Hunan, China	75	34.01
BomW26	Wild	3or4	unknown	Hubei, China	102	46.05
BomW27	Wild	3or4	unknown	Hubei, China	74	33.52
BomW28	Wild	3or4	unknown	Shandong, China	104	48.5219
BomW29	Wild	3or4	unknown	Shanxi, China	69	31.42
BomW30	Wild	3or4	unknown	Hubei, China	82	37.07
BomW31	Wild	3or4	unknown	Hubei, China	77	34.83
BomW32	Wild	3or4	unknown	Anhui, China	103	47.8921
BomW33	Wild	3or4	unknown	Anhui, China	68	30.72
BomW34	Wild	3or4	unknown	Shandong, China	73	33.03
BomW35	Wild	3or4	unknown	Shandong, China	82	37.14
BomW36	Wild	3or4	unknown	Shandong, China	81	37.5554
BomW37	Wild	3or4	unknown	Beijing, China	145	65.39
BomW38	Wild	3or4	unknown	Liaoning, China	74	33.69
BomW39	Wild	3or4	unknown	Hebei, China	69	31.49
BomW40	Wild	3or4	unknown	Hebei, China	92	41.63
BomW41	Wild	3or4	unknown	Hunan, China	71	32.01
BomW42	Wild	3or4	unknown	Anhui, China	87	40.4563
BomW43	Wild	3or4	unknown	Anhui, China	71	32.33
BomW44	Wild	3or4	unknown	Anhui, China	86	39.12
BomW45	Wild	3or4	unknown	Zhejiang, China	70	31.79
BomW46	Wild	3or4	unknown	Shanghai, China	76	34.44
BomW47	Wild	3or4	unknown	Shanghai, China	76	34.3
BomW48	Wild	3or4	unknown	Jiangsu, China	110	49.58
BomW49	Wild	3or4	unknown	Jiangsu, China	86	38.89
BomW50	Wild	3or4	unknown	Jiangsu, China	81	37.5236
BomW51	Wild	3or4	unknown	Jiangsu, China	80	36.34
Note: * Silkworm stains were collected from Yao minority in Guangxi and Guizhou (China) which are originated from the middle and lower reaches of the Yellow River according to the record in “Origin & history of Nanman”.
