## Supplementary Table 2 for "Reference genomes of 545 silkworms enable high-throughput exploring genotype-phenotype relationships"

### Sheet: Supplementary Table 2
Supplementary Table 2. Nucleotide polymorphism (Pi), neutrality test (Tajima's D), and population divergence index (FST) in wild and domestic silkworms
Populations/Comparisons	Pi (π)	Tajima's D	FST
Wild	0.0127	-0.9469	-
Local	0.0066	0.7228	-
CHN-I	0.0053	0.1331	-
JPN-I	0.0055	0.3246	-
Wild v.s. local	-	-	0.1487
Local v.s CHN-I	-	-	0.1839
Local v.s. JPN-I	-	-	0.1985
CHN-I v.s. JPN-I	-	-	0.3361
