## Supplementary Table 5 for "Reference genomes of 545 silkworms enable high-throughput exploring genotype-phenotype relationships"

### Sheet: Supplementary Table 5
Supplementary Table 5. Summary of annotation information of SNPs and Indels (< 50 bp)
Annotation type	SNP count	Gene count
SNP
variants effect initiator codon variant	168	168
variants effect splice acceptor variant	1271	1109
variants effect splice donor variant	1746	1552
variants effect start lost	1222	1092
variants effect stop gained	4716	2915
variants effect stop lost	960	873
total	10083	5637
Indel
variants effect exon loss variant	106	91
variants effect frameshift variant	32542	8448
variants effect splice acceptor variant	1322	1175
variants effect splice donor variant	2270	1896
variants effect start lost	711	690
variants effect stop gained	2695	2081
variants effect stop lost	690	672
total	40336	9527
