## Supplementary Table 7 for "Reference genomes of 545 silkworms enable high-throughput exploring genotype-phenotype relationships"

### Sheet: Supplementary Table 7
Supplementary Table 7. Nucleotide sequences of the primers, sgRNAs, and siNRAs used in experiment
Names of primer	Sequence 5'-3'	Purpose
flightless-F	TGGAACGAAGACCTGGAAGC	q-RTPCR(flightless)
flightless-R	TCTCTTCCTCGGCATCAGGA
Wnt1-F	GGACTTGTTTGTTTCCCCTCG	q-RTPCR(Wnt1)
Wnt1-R.	GGTTATTAGCCCTCTCTTGTATTGC
BmChit β-GlcNAcase-F	GCAGGAAAATCAGTCACAGTTT	q-RTPCR(BmChit β-GlcNAcase)
BmChit β-GlcNAcase-R	GTCGTCGTACACTATTAGCTGA
sw22934-F	TTCGTACTGCTCTTCTCGT	Endogenous control primer
sw22934-R	CAAAGTTGATAGCAATTCCCT
sgRNA3	ACCAACGATCGAGACAAATCTGG	BmChit β-GlcNAcase
siRNA1-sense	GCGGUUCACGCUACGCUAATT	Wnt1
siRNA1-antisense	UUAGCGUAGCGUGAACCGCTT
